# LncRNA analyses reveal increased levels of non-coding centromeric transcripts in hepatocellular carcinoma

**DOI:** 10.1101/2021.03.03.433778

**Authors:** Anamaria Necsulea, Philippe Veber, Tuyana Boldanova, Charlotte K Y Ng, Stefan Wieland, Markus H Heim

## Abstract

The search for new biomarkers and drug targets for hepatocellular carcinoma (HCC) has spurred an interest in long non-coding RNAs (lncRNAs), often proposed as oncogenes or tumor suppressors. Furthermore, lncRNA expression patterns can bring insights into the global de-regulation of cellular machineries in tumors. Here, we examine lncRNAs in a large HCC cohort, comprising RNA-seq data from paired tumor and adjacent tissue biopsies from 114 patients. We find that numerous lncRNAs are differentially expressed between tumors and adjacent tissues and between tumor progression stages. Although we find strong differential expression for most lncRNAs previously associated with HCC, the expression patterns of several prominent HCC-associated lncRNAs disagree with their previously proposed roles. We examine the genomic characteristics of HCC-expressed lncRNAs and reveal an enrichment for repetitive elements among the lncRNAs with the strongest expression increases in advanced-stage tumors. This enrichment is particularly striking for lncRNAs that overlap with satellite repeats, a major component of centromeres. Consistently, we find increased non-coding RNA transcription from centromeres in tumors, in the majority of patients, suggesting that aberrant centromere activation takes place in HCC.
