## Supplementary Table 1 for "LncRNA analyses reveal increased levels of non-coding centromeric transcripts in hepatocellular carcinoma"

BiopsyID	PatientID	Tissue	TumorContent	Location	Treatment	Comment	EdmondsonGrade	Diagnosis	PatientGender	BiopsyAge	ReadLength	TotalNbReads	NbUniquelyMappedReads	RatioWrongStrandJunctions	IntergenicWindowsStrandSymmetricTranscription	DNAContamination	XistTPM	HeterozygousSNPsAutosomes	HeterozygousSNPsX	Excluded	UsedForDE
C475a	1	Non-Tumor	NA		pre-treatment		NA	Alcoholic liver disease (ALD), Cirrhosis	m	66	136	54619587	27802347	0.007541031	0.025392788	no	0	0.001403226	0	no	yes
C475b	1	Tumor	0.95	Seg 8	pre-treatment		3	Alcoholic liver disease (ALD), Cirrhosis	m	66	136	55380817	30166210	0.016460937	0.036059228	no	0	0.001372528	0.000145895	no	yes
C709	3	Non-Tumor	NA		pre-treatment		NA	Hepatitis C, Cirrhosis	m	55	126	45477450	31021065	0.000783622	0.024586972	no	0.1	0.001293527	3.75E-05	no	yes
C710	3	Tumor	0.95	Seg 8	pre-treatment		1	Hepatitis C, Cirrhosis	m	55	126	52798737	38244856	0.0008429	0.023886243	no	0.1	0.001299989	0.000148403	no	yes
C457a	4	Non-Tumor	NA		pre-treatment		NA	Non-alcoholic liver disease (NAFLD)	m	68	136	50541706	29609897	0.005463632	0.023411371	no	0.1	0.001444181	0.000201952	no	yes
C457b	4	Tumor	0.66	Seg 6	pre-treatment	not clonal	2	Non-alcoholic liver disease (NAFLD)	m	68	136	48972468	29866255	0.005382166	0.028811289	no	0	0.001367403	0.000244514	no	yes
C457c	4	Tumor	0.9	Seg 8	pre-treatment	not clonal	3	Non-alcoholic liver disease (NAFLD)	m	68	136	46042408	26772671	0.013260045	0.030352774	no	0	0.001227077	0.000205661	no	no
B685	5	Non-Tumor	NA		pre-treatment		NA	Alcoholic liver disease (ALD), Hepatitis B, Cirrhosis	m	62	136	50075376	31843764	0.016443474	0.032904877	no	0	0.0013429	0.000345608	no	yes
B756	5	Tumor	0.5		pre-treatment		2	Alcoholic liver disease (ALD), Hepatitis B, Cirrhosis	m	62	136	53734587	33656682	0.023573001	0.037866481	no	0	0.001280585	0.000339133	no	yes
B904a	7	Non-Tumor	NA		pre-treatment		NA	Alcoholic liver disease (ALD)	m	77	136	54016315	33350804	0.01399637	0.032525277	no	0.1	0.001391714	0.00043942	no	yes
B904b	7	Tumor	0.5		pre-treatment		2	Alcoholic liver disease (ALD)	m	77	136	56696698	30192157	0.009351786	0.028179027	no	0.2	0.001390161	0.0002488	no	yes
C891	8	Non-Tumor	NA		pre-treatment		NA		f	60	126	49451108	33169434	0.000760272	0.018323708	no	26.2	0.001305929	0.001013576	no	yes
C892	8	Tumor	0.7	Seg 6	pre-treatment		2		f	60	126	55308889	37266706	0.000937461	0.021845735	no	22.1	0.001284048	0.001098199	no	yes
C797	9	Non-Tumor	NA		pre-treatment		NA	Non-alcoholic liver disease (NAFLD)	m	73	126	48250844	32719315	0.000633798	0.017899581	no	0.1	0.001325474	0.000185302	no	yes
C798	9	Tumor	0.7	Right Liver Lobe	pre-treatment		3	Non-alcoholic liver disease (NAFLD)	m	73	126	56736712	38057305	0.002383794	0.024505681	no	19	0.000989341	0.000357058	no	yes
D335	10	Non-Tumor	NA		pre-treatment		NA	Alcoholic liver disease (ALD), Cirrhosis	m	81	126	35891958	28512308	0.000555445	0.022863419	no	0	0.00129208	0.000164636	no	yes
D336	10	Tumor	0.8	Left Liver Lobe	pre-treatment		2	Alcoholic liver disease (ALD), Cirrhosis	m	81	126	36089571	28217813	0.00165665	0.024701929	no	0	0.001214994	0.000101488	no	yes
D069	115	Non-Tumor	NA		pre-treatment		NA	Alcoholic liver disease (ALD), Cirrhosis, Hepatitis C	f	49	126	43486784	31510786	0.00091	0.028213166	no	25.1	0.001387251	0.001044634	no	yes
D070	115	Tumor	0.7	Seg 7	pre-treatment		2	Alcoholic liver disease (ALD), Cirrhosis, Hepatitis C	f	49	126	52236419	39069444	0.000752411	0.028282941	no	28.1	0.001447776	0.00052152	no	yes
C352a	116	Non-Tumor	NA		pre-treatment		NA	Hepatitis B, Alcoholic liver disease (ALD), Cirrhosis	m	70	136	56191721	34808677	0.016118293	0.033608251	no	0	0.001465393	0.000404476	no	yes
C352b	116	Tumor	0.5	Seg 3	pre-treatment		3	Hepatitis B, Alcoholic liver disease (ALD), Cirrhosis	m	70	136	49577422	31018874	0.015464267	0.033985828	no	0	0.00141379	0.0001761	no	yes
B800a	11	Non-Tumor	NA		pre-treatment		NA	Alcoholic liver disease (ALD), Cirrhosis	m	62	136	48534170	23208874	0.000709795	0.022965848	no	0.1	0.001427103	0.00025091	no	yes
B800b	11	Tumor	0.5		pre-treatment		2	Alcoholic liver disease (ALD), Cirrhosis	m	62	136	63940840	33104422	0.00080683	0.024516397	no	0	0.001502746	0.000189358	no	yes
D300	117	Non-Tumor	NA		pre-treatment		NA	Alcoholic liver disease (ALD), Cirrhosis	f	67	126	63455260	39633638	0.000611031	0.027723295	no	15.8	0.001318264	0.000696752	no	yes
D301	117	Tumor	0.9	Left Liver Lobe	pre-treatment		3	Alcoholic liver disease (ALD), Cirrhosis	f	67	126	55722652	34418304	0.001013113	0.031661291	no	8.5	0.001063063	0.000531759	no	yes
D302	117	Tumor	0.8	Left Portal Vein	pre-treatment		3	Alcoholic liver disease (ALD), Cirrhosis	f	67	126	68168387	42154183	0.001096087	0.032038098	no	8.5	0.000910319	0.000367797	no	no
B039a	13	Non-Tumor	NA		pre-treatment		NA	Alcoholic liver disease (ALD), Cirrhosis	m	59	136	54825507	31110522	0.009029412	0.026387723	no	0.1	0.001516214	0.000226984	no	yes
B039b	13	Tumor	0.6	Seg 6	pre-treatment		3	Alcoholic liver disease (ALD), Cirrhosis	m	59	136	52713275	27994774	0.005634573	0.027194211	no	0	0.001385061	0.000157204	no	yes
D372	14	Non-Tumor	NA		pre-treatment		NA	Hepatitis C	f	79	126	63338642	38442579	0.000447354	0.027503215	no	15.9	0.00130532	0.000822272	no	yes
D373	14	Tumor	0.65	Left Liver Lobe	pre-treatment		3	Hepatitis C	f	79	126	76851222	46844309	0.001306529	0.035947933	no	15.7	0.001217349	0.000249629	no	yes
C767	15	Non-Tumor	NA		pre-treatment		NA	Alcoholic liver disease (ALD), Cirrhosis, Hepatitis C	m	59	126	53798666	36794122	0.000977253	0.02389885	no	0	0.001338736	8.30E-05	no	yes
C769	15	Tumor	0.8	Seg 7	pre-treatment		3	Alcoholic liver disease (ALD), Cirrhosis, Hepatitis C	m	59	126	49080331	34201219	0.003091745	0.030602609	no	0	0.001287975	0.000251408	no	yes
B166a	16	Non-Tumor	NA		pre-treatment		NA	Non-alcoholic liver disease (NAFLD)	m	75	136	54217597	30091032	0.003457548	0.02404852	no	0.1	0.00144643	0.000187012	no	yes
B166b	16	Tumor	0.8		pre-treatment		1	Non-alcoholic liver disease (NAFLD)	m	75	136	53236120	29887938	0.002425735	0.024882217	no	0	0.001342374	0.000282821	no	yes
C272a	17	Non-Tumor	NA		pre-treatment		NA	Alcoholic liver disease (ALD), Cirrhosis, Hepatitis B	f	66	136	55751606	35393924	0.002295979	0.025074154	no	35.4	0.001438658	0.001331866	no	yes
C272b	17	Tumor	0.9		pre-treatment		3	Alcoholic liver disease (ALD), Cirrhosis, Hepatitis B	f	66	136	58520587	32288575	0.001736314	0.029523579	no	18.8	0.00129038	0.001717078	no	yes
D157	18	Non-Tumor	NA		pre-treatment		NA	Cirrhosis, Non-alcoholic liver disease (NAFLD)	f	77	126	46550012	33770687	0.00098665	0.026978023	no	42.1	0.001354378	0.001013942	no	yes
D158	18	Tumor	0.7	Seg 2	pre-treatment		2	Cirrhosis, Non-alcoholic liver disease (NAFLD)	f	77	126	43364059	31679253	0.000936134	0.025863505	no	7.5	0.001353466	0.000333511	no	yes
C950	19	Non-Tumor	NA	Right Liver Lobe	pre-treatment		NA	Alcoholic liver disease (ALD), Cirrhosis	f	71	126	49377190	31860559	0.000583958	0.020531349	no	31.9	0.001297587	0.000385178	no	yes
C951	19	Tumor	0.8	Left Liver Lobe	pre-treatment		3	Alcoholic liver disease (ALD), Cirrhosis	f	71	126	51071193	34377547	0.001552749	0.026824148	no	12.6	0.001099295	0.000268568	no	yes
C133a	20	Non-Tumor	NA		pre-treatment		NA		m	67	136	81265546	50259084	0.024405832	0.04341727	no	0	0.001417967	0.000216511	no	yes
C133b	20	Tumor	0.25	Left Liver Lobe	pre-treatment	clonal	3		m	67	136	82737449	51240451	0.021473574	0.039279109	no	0	0.001350034	0.000239243	no	no
C133c	20	Tumor	0.7	Portal Vein	pre-treatment	clonal	2		m	67	136	75040013	47949645	0.0183632	0.039755489	no	0	0.001273645	0.000234962	no	yes
A915a	22	Non-Tumor	NA		pre-treatment		NA		m	85	136	58631986	29125682	0.001541975	0.020694828	no	0.1	0.001406547	0.000121369	no	yes
A915b	22	Tumor	1		pre-treatment		2		m	85	136	55046554	32352592	0.0023825	0.028858162	no	0	0.001380775	0.00014762	no	yes
B809a	23	Non-Tumor	NA		pre-treatment		NA	Alcoholic liver disease (ALD), Cirrhosis	m	74	136	59426381	34668806	0.001238003	0.024013167	no	0.1	0.001381456	0.00015674	no	yes
B809b	23	Tumor	0.4	Seg 6	pre-treatment		3	Alcoholic liver disease (ALD), Cirrhosis	m	74	136	51702884	29833814	0.001213011	0.023279704	no	0	0.001370506	0.000168862	no	yes
D199	24	Non-Tumor	NA		pre-treatment		NA	Alcoholic liver disease (ALD), Non-alcoholic liver disease (NAFLD)	m	76	126	40076899	29133292	0.001409056	0.023164279	no	0	0.001260412	8.36E-05	no	yes
D200	24	Tumor	0.95	Seg 5	pre-treatment	clonal	2	Alcoholic liver disease (ALD), Non-alcoholic liver disease (NAFLD)	m	76	126	38852036	29291503	0.002078774	0.026299729	no	0	0.001255621	6.25E-05	no	yes
D201	24	Tumor	0.9	Seg 5	pre-treatment	clonal	3	Alcoholic liver disease (ALD), Non-alcoholic liver disease (NAFLD)	m	76	126	35365545	26391483	0.002212817	0.02691993	no	0	0.001221207	9.56E-05	no	no
D202	24	Tumor	0.95	Seg 6	pre-treatment	clonal	2	Alcoholic liver disease (ALD), Non-alcoholic liver disease (NAFLD)	m	76	126	40558619	28747634	0.002083196	0.023448943	no	0	0.001197091	0.000117897	no	no
C359a	25	Non-Tumor	NA		pre-treatment		NA	Cirrhosis, Hepatitis C	m	80	136	58690795	33921154	0.002374471	0.029284067	no	0	0.001339764	0.000243479	no	yes
C359b	25	Tumor	0.7	Seg 6	pre-treatment		2	Cirrhosis, Hepatitis C	m	80	136	50417016	29931870	0.00389815	0.029632529	no	0	0.00128157	0.000136426	no	yes
A879a	26	Non-Tumor	NA		pre-treatment		NA	Cirrhosis, Hepatitis B	m	67	136	73750362	31194497	0.007597099	0.01636936	no	0	0.001514094	0.000465578	no	yes
A879b	26	Tumor	0.5	Seg 6	pre-treatment		2	Cirrhosis, Hepatitis B	m	67	136	80072901	50960677	0.019167814	0.035727276	no	0	0.001476151	0.000283703	no	no
A879c	26	Tumor	0.5	Seg 7	pre-treatment		2	Cirrhosis, Hepatitis B	m	67	136	70439769	40543557	0.016519949	0.032221282	no	0.1	0.001448652	0.000207938	no	yes
C335a	27	Non-Tumor	NA		pre-treatment		NA	Cirrhosis, Alcoholic liver disease (ALD), Non-alcoholic liver disease (NAFLD)	f	84	136	51099173	27770140	0.001424527	0.070859594	yes	28.3	0.001417333	0.001119895	yes	no
C335b	27	Tumor	0.9		pre-treatment		2	Cirrhosis, Alcoholic liver disease (ALD), Non-alcoholic liver disease (NAFLD)	f	84	136	53621686	33038389	0.008405179	0.029435472	no	22.6	0.001378847	0.000660696	no	no
C284a	28	Non-Tumor	NA		pre-treatment		NA	Cirrhosis, Hepatitis B	m	77	136	76607466	41691943	0.024920502	0.042176422	no	0.1	0.001508537	0.000118765	no	yes
C284b	28	Tumor	0.5		pre-treatment		3	Cirrhosis, Hepatitis B	m	77	136	61746563	38552929	0.023930119	0.039422038	no	0.3	0.001435901	0.000335402	no	yes
C078a	29	Non-Tumor	NA		pre-treatment		NA	Cirrhosis, Hepatitis C	f	57	136	68019656	33683710	0.007536835	0.025805755	no	36.9	0.001381461	0.001043775	no	yes
C078b	29	Tumor	0.9		pre-treatment		3	Cirrhosis, Hepatitis C	f	57	136	55198117	28935390	0.018041818	0.037417646	no	17.8	0.001331343	0.000479052	no	yes
D066	30	Non-Tumor	NA		pre-treatment		NA	Alcoholic liver disease (ALD), Cirrhosis	m	72	126	49130503	36812842	0.000662259	0.025216363	no	0	0.00142013	0.00013605	no	yes
D067	30	Tumor	0.5	Seg 6	pre-treatment		2	Alcoholic liver disease (ALD), Cirrhosis	m	72	126	48274280	34916393	0.001357395	0.028100032	no	0	0.001360493	0.000242885	no	yes
B889a	31	Non-Tumor	NA		pre-treatment		NA	Cirrhosis, Hepatitis C	m	75	136	73453357	43822743	0.003086747	0.030878796	no	0	0.001417142	0.000147008	no	yes
B889b	31	Tumor	0.8		pre-treatment		1	Cirrhosis, Hepatitis C	m	75	136	53523820	33020876	0.012527175	0.029099727	no	0	0.001400372	0.000215419	no	yes
C225a	32	Non-Tumor	NA		pre-treatment		NA	Cirrhosis, Hepatitis C, Non-alcoholic liver disease (NAFLD)	m	55	126	48273737	33963052	0.000525161	0.023865474	no	0.2	0.00133435	0.000158253	no	yes
C225b	32	Tumor	0.3	Seg 7	pre-treatment		3	Cirrhosis, Hepatitis C, Non-alcoholic liver disease (NAFLD)	m	55	126	50595757	35342890	0.001185387	0.024305318	no	0	0.001187824	0.000163742	no	yes
D563	33	Non-Tumor	NA	Other	pre-treatment		NA		m	70	126	50244993	36367789	0.001478306	0.0235764	no	0	0.001276581	0.000108093	no	yes
D564	33	Tumor	0.1	Lesion 1	pre-treatment		3		m	70	126	49674220	33607010	0.0028564	0.168378188	yes	0	0.001327521	0.000151057	yes	no
D565	33	Tumor	0.6	Lesion 2	pre-treatment		4		m	70	126	53204926	36481975	0.001640501	0.03888846	no	0	0.001155011	0.000160113	no	yes
C227a	34	Non-Tumor	NA		pre-treatment		NA	Alcoholic liver disease (ALD), Non-alcoholic liver disease (NAFLD)	m	76	136	51890150	29848645	0.024536167	0.036444781	no	0	0.001477262	0.000261907	no	yes
C227b	34	Tumor	0.4	Seg 4	pre-treatment		4	Alcoholic liver disease (ALD), Non-alcoholic liver disease (NAFLD)	m	76	136	58445931	33073995	0.023315513	0.041218175	no	0	0.001357632	0.000168086	no	yes
D015	35	Non-Tumor	NA	Left Liver Lobe	pre-treatment		NA		m	83	126	61473889	44640929	0.000452499	0.024358111	no	0.1	0.001422028	0.000324149	no	yes
D016	35	Tumor	0.85		pre-treatment	clonal	3		m	83	126	61532654	44260673	0.00117244	0.024033993	no	0	0.001315565	0.000184211	no	yes
D017	35	Tumor	0.75		pre-treatment	clonal	3		m	83	126	58080677	40435263	0.001727472	0.025842926	no	0	0.00132907	0.000273116	no	no
D018	35	Tumor	0.85		pre-treatment	clonal	2		m	83	126	47350952	35448434	0.001226257	0.026508708	no	0	0.00133768	0.000274631	no	no
D502	36	Non-Tumor	NA	Seg 7	pre-treatment		NA	Non-alcoholic liver disease (NAFLD)	m	76	126	62082020	43621479	0.00083061	0.024430655	no	0	0.00133479	3.61E-05	no	yes
D503	36	Tumor	0.95	Other	pre-treatment		3	Non-alcoholic liver disease (NAFLD)	m	76	126	56983105	41289911	0.000847242	0.030183411	no	0	0.001281311	0.000163957	no	yes
D431	37	Non-Tumor	NA	Left Liver Lobe	pre-treatment		NA	Alcoholic liver disease (ALD), Cirrhosis, Hepatitis B	m	55	126	64409446	42124597	0.001146719	0.023129051	no	0	0.001739303	9.82E-05	no	yes
D432	37	Tumor	1	Other	pre-treatment	clonal	2	Alcoholic liver disease (ALD), Cirrhosis, Hepatitis B	m	55	126	60331504	40857355	0.002187852	0.028133523	no	0.2	0.001487507	0.000220163	no	no
D433	37	Tumor	0.9	Other	pre-treatment	clonal	3	Alcoholic liver disease (ALD), Cirrhosis, Hepatitis B	m	55	126	61888636	42945834	0.001623116	0.031409153	no	0	0.001640364	0.000206773	no	yes
C452a	38	Non-Tumor	NA		pre-treatment		NA	Cirrhosis, Hepatitis C	m	71	126	70652735	47422005	0.001537584	0.027517511	no	0	0.001514107	0.000197239	no	yes
C452b	38	Tumor	0.6	Seg 5	pre-treatment		2	Cirrhosis, Hepatitis C	m	71	126	81325233	55489465	0.002501087	0.034902424	no	0	0.001527889	0.000287693	no	yes
B021a	39	Non-Tumor	NA		pre-treatment		NA	Alcoholic liver disease (ALD), Cirrhosis	m	75	136	46995072	27069960	0.003683523	0.022946591	no	0.1	0.001375544	0.000339141	no	yes
B021b	39	Tumor	1		pre-treatment		3	Alcoholic liver disease (ALD), Cirrhosis	m	75	136	48813482	24481148	0.00596855	0.022685833	no	0	0.001208894	0.000224432	no	yes
D401	40	Non-Tumor	NA		pre-treatment		NA		m	72	126	59538608	42429328	0.000463974	0.022773224	no	0.1	0.001314875	3.62E-05	no	yes
D402	40	Tumor	0.95	Right Liver Lobe	pre-treatment	clonal	2		m	72	126	52606617	39486356	0.001492493	0.033162326	no	0	0.001259215	0.000118946	no	no
D403	40	Tumor	1	Right Liver Lobe	pre-treatment	clonal	2		m	72	126	62963142	41298920	0.001425509	0.032191852	no	0	0.001249233	7.15E-05	no	no
D404	40	Tumor	1	Right Liver Lobe	pre-treatment	clonal	2		m	72	126	60260479	40437048	0.001362097	0.030903884	no	0	0.001244792	0.000131857	no	yes
C129a	42	Non-Tumor	NA		pre-treatment		NA	Alcoholic liver disease (ALD), Cirrhosis, Hepatitis C	m	53	136	47416922	28933119	0.003839819	0.030351986	no	56.7	0.001259159	0.000929898	yes	no
C129b	42	Tumor	0.95		pre-treatment		2	Alcoholic liver disease (ALD), Cirrhosis, Hepatitis C	m	53	136	101657883	58026948	0.008959478	0.028971999	no	28.5	0.001440342	0.000526903	yes	no
C794	43	Non-Tumor	NA		pre-treatment		NA	Cirrhosis, Hepatitis C	m	53	126	49653817	35078986	0.000683085	0.041386384	no	0.1	0.001236769	3.41E-05	no	yes
C795	43	Tumor	0.9	Seg 7	pre-treatment		2	Cirrhosis, Hepatitis C	m	53	126	53664046	37200060	0.001373456	0.022549915	no	0.1	0.00125598	0.000217	no	yes
B808a	44	Non-Tumor	NA		pre-treatment		NA	Alcoholic liver disease (ALD), Cirrhosis	m	77	136	53458379	29960807	0.004745435	0.027270688	no	0.1	0.001438538	0.000325164	no	yes
B808b	44	Tumor	0.9		pre-treatment		3	Alcoholic liver disease (ALD), Cirrhosis	m	77	136	53414757	29800766	0.010099816	0.028669234	no	0	0.001453947	0.000149294	no	yes
C947	46	Non-Tumor	NA		pre-treatment, after resection		NA	Alcoholic liver disease (ALD), Cirrhosis, Hepatitis C	m	56	126	52983481	35862135	0.000606328	0.019426659	no	0	0.001267439	3.40E-05	no	yes
C948	46	Tumor	0.8	Right Liver Lobe	pre-treatment, after resection	clonal	3	Alcoholic liver disease (ALD), Cirrhosis, Hepatitis C	m	56	126	60538859	42226409	0.002038761	0.029424206	no	19.4	0.001081845	0.000278183	no	yes
C949	46	Tumor	0.4		pre-treatment, after resection	clonal	3	Alcoholic liver disease (ALD), Cirrhosis, Hepatitis C	m	56	126	51686140	34950999	0.002246667	0.025249567	no	20.1	0.000991691	0.000464066	no	no
B760a	47	Non-Tumor	NA		pre-treatment		NA	Alcoholic liver disease (ALD), Cirrhosis	m	66	NA	122341629	80616339	0.002299952	0.035418258	no	0	0.001476337	0.000227764	no	yes
B760b	47	Tumor	0.6	Seg 6	pre-treatment		2	Alcoholic liver disease (ALD), Cirrhosis	m	66	NA	132496442	86016867	0.001423587	0.036074831	no	0.1	0.001540664	0.000289591	no	yes
D062	48	Non-Tumor	NA		pre-treatment		NA	Non-alcoholic liver disease (NAFLD), Cirrhosis	m	73	126	51105937	37297797	0.000664772	0.026439519	no	0	0.001336415	0.000168063	no	yes
D063	48	Tumor	0.7	Seg 5	pre-treatment		2	Non-alcoholic liver disease (NAFLD), Cirrhosis	m	73	126	48012849	34129280	0.001496013	0.025558068	no	0	0.001325502	0.000204489	no	yes
C346a	49	Non-Tumor	NA		pre-treatment		NA	Alcoholic liver disease (ALD), Non-alcoholic liver disease (NAFLD)	m	71	136	54770585	25168960	0.005938363	0.019577278	no	0.1	0.001468822	0.000215975	no	yes
C346b	49	Tumor	0.7	Seg 4	pre-treatment		2	Alcoholic liver disease (ALD), Non-alcoholic liver disease (NAFLD)	m	71	136	45829463	28317954	0.002775708	0.026358725	no	0	0.00141301	0.000126171	no	yes
B804a	50	Non-Tumor	NA		pre-treatment		NA	Alcoholic liver disease (ALD), Cirrhosis	m	71	126	52414556	35703373	0.000574178	0.020504768	no	0	0.001309049	7.79E-05	no	yes
B804b	50	Tumor	1		pre-treatment		2	Alcoholic liver disease (ALD), Cirrhosis	m	71	126	48185323	33421148	0.001153616	0.023586734	no	0	0.001286925	0.000134439	no	yes
D109	51	Non-Tumor	NA		pre-treatment		NA	Alcoholic liver disease (ALD), Cirrhosis	m	65	126	48352728	36139652	0.00063658	0.027235317	no	0	0.001282334	0.000281383	no	yes
D122	51	Tumor	0.7		pre-treatment		2	Alcoholic liver disease (ALD), Cirrhosis	m	65	126	50707644	36743394	0.000524503	0.027680891	no	0	0.001320713	0.000214605	no	yes
B719a	53	Non-Tumor	NA		pre-treatment		NA	Alcoholic liver disease (ALD), Cirrhosis	m	73	126	51353437	36582187	0.000402127	0.020948303	no	0	0.00138399	7.92E-05	no	yes
B719b	53	Tumor	0.6		pre-treatment		2	Alcoholic liver disease (ALD), Cirrhosis	m	73	126	53448700	36143081	0.000871194	0.021248774	no	0.1	0.001164658	0.000170882	no	yes
C477a	54	Non-Tumor	NA		pre-treatment		NA	Hepatitis C	m	69	136	60206431	29988280	0.000404898	0.025348597	no	0	0.001461886	0.000265208	no	yes
C477b	54	Tumor	0.5		pre-treatment		2	Hepatitis C	m	69	136	60613471	31643975	0.000829073	0.028761732	no	0.1	0.001467056	0.00040568	no	yes
D142	119	Non-Tumor	NA	Seg 7	pre-treatment		NA	Alcoholic liver disease (ALD), Cirrhosis	f	61	126	43109423	31311510	0.00085436	0.026518695	no	21.1	0.001342486	0.001489652	no	yes
D143	119	Tumor	0.4	Seg 6	pre-treatment		3	Alcoholic liver disease (ALD), Cirrhosis	f	61	126	55198163	38801025	0.001032367	0.031102054	no	28.7	0.001321509	0.001223115	no	yes
B983a	55	Non-Tumor	NA		pre-treatment		NA	Cirrhosis, Alcoholic liver disease (ALD)	m	74	136	51383233	16830608	0.011635385	0.024723735	no	0	0.001399526	5.82E-05	no	yes
B983b	55	Tumor	0.8	Seg 3	pre-treatment		2	Cirrhosis, Alcoholic liver disease (ALD)	m	74	136	47501137	28567179	0.008600394	0.028799943	no	0	0.001349291	0.00036383	no	yes
B322a	56	Non-Tumor	NA		pre-treatment		NA	Alcoholic liver disease (ALD), Cirrhosis	m	64	136	64329950	36371192	0.014864617	0.030870536	no	0.2	0.001500224	0.000370429	no	yes
B322b	56	Tumor	0.7		pre-treatment		2	Alcoholic liver disease (ALD), Cirrhosis	m	64	136	48532850	28676036	0.006215137	0.021777431	no	0	0.001436228	0.000535278	no	yes
D217	56	Non-Tumor	NA	Seg 6	pre-treatment		NA	Alcoholic liver disease (ALD), Cirrhosis	m	71	126	39088758	29787894	0.000847337	0.024830552	no	0	0.001381499	0.000167084	no	no
D218	56	Tumor	0.4	Seg 7	pre-treatment		2	Alcoholic liver disease (ALD), Cirrhosis	m	71	126	38528491	28870479	0.001074374	0.026649886	no	0	0.001325267	0.000176641	no	no
D219	56	Tumor	0.95	Right Portal Vein	pre-treatment		3	Alcoholic liver disease (ALD), Cirrhosis	m	71	126	42219876	31933309	0.002019616	0.030522737	no	0	0.001292095	0.000191074	no	no
B712a	57	Non-Tumor	NA		pre-treatment		NA	Alcoholic liver disease (ALD), Cirrhosis	m	68	136	47206039	24982009	0.021149294	0.031777887	no	0	0.001453719	0.000229053	no	yes
B712b	57	Tumor	0.65		pre-treatment		2	Alcoholic liver disease (ALD), Cirrhosis	m	68	136	57087610	34350413	0.006054236	0.036484631	no	0	0.001242974	0.000143963	no	yes
B671a	58	Non-Tumor	NA		pre-treatment		NA	Alcoholic liver disease (ALD), Cirrhosis	m	61	136	60199324	31334171	0.012538484	0.033032252	no	0	0.001359796	0.000117869	no	yes
B671b	58	Tumor	0.5	Seg 6	pre-treatment		3	Alcoholic liver disease (ALD), Cirrhosis	m	61	136	54027094	31115844	0.018297552	0.033354149	no	0	0.001353817	0.000270643	no	yes
D609	59	Non-Tumor	NA		pre-treatment		NA	Alcoholic liver disease (ALD), Cirrhosis	m	66	126	46008236	32355005	0.000963606	0.026164756	no	0	0.001369471	9.92E-05	no	yes
D610	59	Tumor	1		pre-treatment		2	Alcoholic liver disease (ALD), Cirrhosis	m	66	126	45933887	29544806	0.001858384	0.029235587	no	0	0.001291762	2.92E-05	no	yes
C820	120	Non-Tumor	NA		pre-treatment		NA	Alcoholic liver disease (ALD), Cirrhosis	m	74	126	52072151	36866177	0.000438282	0.023775928	no	0	0.001330401	3.51E-05	no	yes
C821	120	Tumor	0.8	Seg 3	pre-treatment		2	Alcoholic liver disease (ALD), Cirrhosis	m	74	126	53529251	38526238	0.000994794	0.028072518	no	0	0.001322072	0.000103399	no	yes
A549	60	Non-Tumor	NA		pre-treatment, before HCC	liver biopsy before HCC	NA	Hepatitis C	m	69	126	52160441	33584963	0.000657191	0.015849577	no	0	0.001371821	0.000111421	no	no
B984a	60	Non-Tumor	NA		pre-treatment		NA	Hepatitis C	m	75	126	47969630	31447301	0.000485721	0.017400813	no	0	0.001317549	0.000239483	no	yes
B984b	60	Tumor	0.9		pre-treatment		2	Hepatitis C	m	75	126	45722413	31605013	0.000586035	0.018294064	no	0.1	0.00130526	3.17E-05	no	yes
C355a	61	Non-Tumor	NA		pre-treatment		NA	Alcoholic liver disease (ALD), Cirrhosis	m	63	136	61322342	38559003	0.011516627	0.032981942	no	0	0.001401818	0.000149518	no	yes
C355b	61	Tumor	1	Seg 4	pre-treatment		2	Alcoholic liver disease (ALD), Cirrhosis	m	63	136	55279104	30894142	0.00366928	0.02103858	no	0	0.001304749	0.000177904	no	yes
B766a	62	Non-Tumor	NA		pre-treatment		NA	Alcoholic liver disease (ALD), Cirrhosis	f	53	126	47811341	34699929	0.000813338	0.025223621	no	31.1	0.001375961	0.001708463	no	yes
B766b	62	Tumor	0.8		pre-treatment		2	Alcoholic liver disease (ALD), Cirrhosis	f	53	126	45616306	33674930	0.001268103	0.027653698	no	24.2	0.001331167	0.001203123	no	yes
C531	63	Non-Tumor	NA		pre-treatment		NA	Alcoholic liver disease (ALD), Cirrhosis	f	66	136	57444956	35010997	0.001762156	0.031827437	no	22.5	0.001449884	0.00097468	no	yes
C532	63	Tumor	1	Seg 2	pre-treatment		2	Alcoholic liver disease (ALD), Cirrhosis	f	66	136	51048793	30846652	0.003015333	0.02943569	no	9.9	0.001419688	0.000495884	no	yes
C657	63	Non-Tumor	NA		pre-treatment, after resection		NA	Alcoholic liver disease (ALD), Cirrhosis	f	66	126	45694973	32450839	0.000396191	0.025454011	no	34.8	0.001385345	0.000803976	no	no
C659	63	Tumor	0.8	Seg 8	pre-treatment, after resection		3	Alcoholic liver disease (ALD), Cirrhosis	f	66	126	48860518	34191939	0.00160459	0.03340527	no	27.7	0.001300971	0.000783481	no	no
C494	64	Non-Tumor	NA		pre-treatment		NA	Alcoholic liver disease (ALD), Cirrhosis	m	58	136	60806643	31956262	0.008435404	0.028799536	no	0	0.001469662	0.000264356	no	yes
C495	64	Tumor	0.6		pre-treatment		3	Alcoholic liver disease (ALD), Cirrhosis	m	58	136	53736718	28355549	0.009910833	0.029120365	no	0	0.001444509	0.000254014	no	yes
B077a	65	Non-Tumor	NA		pre-treatment		NA	Alcoholic liver disease (ALD), Cirrhosis	m	58	136	46202068	25329094	0.009686174	0.027169128	no	0	0.001418854	0.000214462	no	yes
B077b	65	Tumor	0.9		pre-treatment		4	Alcoholic liver disease (ALD), Cirrhosis	m	58	136	50816623	28829763	0.014964	0.033094938	no	0	0.001328356	0.000133516	no	yes
C627	66	Non-Tumor	NA		pre-treatment		NA	Cirrhosis, Hepatitis C	f	75	126	53539821	38262187	0.000399425	0.025219699	no	28.6	0.001386409	0.000799597	no	yes
C628	66	Tumor	0.7	Seg 4	pre-treatment		1	Cirrhosis, Hepatitis C	f	75	126	50297218	35721958	0.000990444	0.029079559	no	48.6	0.00131969	0.000314402	no	yes
B955a	67	Non-Tumor	NA		pre-treatment		NA	Cirrhosis, Hepatitis C	f	78	136	51006181	31083649	0.002934136	0.029076332	no	26	0.001392433	0.001091237	no	yes
B955b	67	Tumor	0.5		pre-treatment		2	Cirrhosis, Hepatitis C	f	78	136	49594938	30833759	0.005926145	0.027101043	no	18.3	0.001317113	0.000669624	no	yes
C510	68	Non-Tumor	NA		pre-treatment		NA	Alcoholic liver disease (ALD), Cirrhosis	m	65	136	67642921	32087241	0.00034627	0.02551138	no	0.2	0.001592114	0.000568729	no	yes
C511	68	Tumor	0.6	Seg 5	pre-treatment	clonal	3	Alcoholic liver disease (ALD), Cirrhosis	m	65	136	48916004	24694142	0.001222849	0.02861513	no	0	0.001388594	0.00017548	no	yes
C512	68	Tumor	0.95	Seg 8	pre-treatment	clonal	3	Alcoholic liver disease (ALD), Cirrhosis	m	65	136	54358046	27745092	0.001734324	0.033954581	no	0.1	0.001353989	0.000386387	no	no
C513	68	Tumor	0.95	Portal Vein	pre-treatment	clonal	3	Alcoholic liver disease (ALD), Cirrhosis	m	65	136	54727008	29956490	0.002372212	0.0353003	no	0	0.001357222	0.000312769	no	no
C116a	69	Non-Tumor	NA		pre-treatment		NA	Non-alcoholic liver disease (NAFLD), Cirrhosis	m	74	136	51371565	30592625	0.017783481	0.032731528	no	0	0.001319545	0.000121736	no	yes
C116b	69	Tumor	0.8		pre-treatment		2	Non-alcoholic liver disease (NAFLD), Cirrhosis	m	74	136	48416602	29296219	0.003253414	0.02587269	no	0	0.001337398	9.42E-05	no	yes
C974	70	Non-Tumor	NA		pre-treatment		NA	Cirrhosis, Hepatitis C, Alcoholic liver disease (ALD)	m	59	126	47448639	33718454	0.000751912	0.027771567	no	0	0.00135785	0.000207562	no	yes
C975	70	Tumor	0.5	Seg 8	pre-treatment		3	Cirrhosis, Hepatitis C, Alcoholic liver disease (ALD)	m	59	126	60350651	43423154	0.001564746	0.030838305	no	0	0.001351049	0.000386389	no	yes
D050	71	Non-Tumor	NA		pre-treatment		NA	Alcoholic liver disease (ALD)	m	86	126	51005231	37486328	0.000550676	0.025476601	no	0	0.001346399	0.000320981	no	yes
D051	71	Tumor	0.9	Seg 5	pre-treatment		2	Alcoholic liver disease (ALD)	m	86	126	48322475	36706763	0.00114319	0.02887054	no	0	0.001357989	0.000233925	no	yes
B062a	72	Non-Tumor	NA		pre-treatment		NA	Cirrhosis, Hepatitis B	f	57	136	49575927	28009558	0.014965416	0.028957766	no	29.4	0.001374542	0.001013717	no	yes
B062b	72	Tumor	1	Seg 3	pre-treatment		1	Cirrhosis, Hepatitis B	f	57	136	59907837	33476810	0.013266768	0.026912453	no	28.1	0.001405247	0.000703837	no	yes
C695	73	Non-Tumor	NA		pre-treatment		NA	Hepatitis C, Alcoholic liver disease (ALD)	m	63	126	47684776	32562671	0.000556806	0.024536313	no	0	0.001280364	0.000213101	no	yes
C696	73	Tumor	0.8	Seg 5	pre-treatment	not clonal	2	Hepatitis C, Alcoholic liver disease (ALD)	m	63	126	47194588	33843985	0.000849526	0.025606801	no	0.1	0.001284495	0.000136347	no	yes
C697	73	Tumor	0.9	Seg 8	pre-treatment	not clonal	2	Hepatitis C, Alcoholic liver disease (ALD)	m	63	126	45076521	31723895	0.00088617	0.026281976	no	0.3	0.001293168	0.000159124	no	no
D454	74	Non-Tumor	NA	Other	pre-treatment		NA	Alcoholic liver disease (ALD), Cirrhosis	m	73	126	62998084	41478269	0.000631625	0.019574024	no	0.1	0.001365072	0.000294802	no	yes
D455	74	Tumor	0.6	Lesion 1	pre-treatment		3	Alcoholic liver disease (ALD), Cirrhosis	m	73	126	64711665	43135648	0.001956589	0.033881908	no	0	0.001284723	0.000206305	no	yes
D456	74	Tumor	0.4	Lesion 2	pre-treatment	clonal	4	Alcoholic liver disease (ALD), Cirrhosis	m	73	126	57260196	41491380	0.002101512	0.03110841	no	0	0.001274445	0.00020389	no	no
D043	75	Non-Tumor	NA	Seg 6	pre-treatment		NA	Hepatitis C	m	69	126	73578210	48275004	0.001236013	0.028191617	no	0.1	0.00168009	0.000204381	no	yes
D044	75	Tumor	0.8	Lesion 1	pre-treatment	clonal	3	Hepatitis C	m	69	126	77941499	51405318	0.002924425	0.040690217	no	13.7	0.001626545	0.000382772	no	no
D045	75	Tumor	0.8	Lesion 2	pre-treatment	clonal	3	Hepatitis C	m	69	126	99919863	67150410	0.002316179	0.038919511	no	12	0.001687343	0.000532098	no	yes
D046	75	Tumor	0.7	Lesion 3	pre-treatment	clonal	3	Hepatitis C	m	69	126	47609792	32098125	0.002333153	0.032379311	no	7.1	0.001381608	0.000429602	no	no
C065a	76	Non-Tumor	NA		pre-treatment		NA	Alcoholic liver disease (ALD), Cirrhosis	m	77	136	51836359	30782664	0.00118601	0.026192104	no	0	0.001509465	0.000133316	no	yes
C065b	76	Tumor	1	Seg 4	pre-treatment		1	Alcoholic liver disease (ALD), Cirrhosis	m	77	136	53702301	32152208	0.001238036	0.025778185	no	0	0.001520517	0.000329533	no	yes
B498a	121	Non-Tumor	NA		pre-treatment		NA	Alcoholic liver disease (ALD), Hepatitis C	m	63	136	62436091	29239214	0.000544482	0.023709062	no	0.1	0.001494813	0.000225522	no	yes
B498b	121	Tumor	0.25	Seg 7	pre-treatment		3	Alcoholic liver disease (ALD), Hepatitis C	m	63	136	45776230	23480507	0.000650672	0.024433549	no	0.1	0.001414329	0.000169083	no	yes
B554a	77	Non-Tumor	NA		pre-treatment		NA	Alcoholic liver disease (ALD), Cirrhosis	m	68	136	57686798	26575737	0.001248971	0.020077155	no	0	0.001453941	0.000107089	no	yes
B554b	77	Tumor	0.6	Seg 5	pre-treatment		3	Alcoholic liver disease (ALD), Cirrhosis	m	68	136	54091488	28120032	0.002123698	0.025914411	no	0	0.001443089	0.000308253	no	yes
B568a	78	Non-Tumor	NA		pre-treatment		NA	Alcoholic liver disease (ALD)	m	84	136	53449700	31214522	0.014482988	0.028902666	no	0	0.001427567	0.00026785	no	yes
B568b	78	Tumor	0.95	Right Liver Lobe	pre-treatment		2	Alcoholic liver disease (ALD)	m	84	136	65150141	40638227	0.011051969	0.03343505	no	0	0.001304152	0.000248111	no	yes
C849	79	Non-Tumor	NA		pre-treatment		NA	Alcoholic liver disease (ALD), Cirrhosis	m	76	126	46565576	32718002	0.000432492	0.020910505	no	0	0.001316927	3.91E-05	no	yes
C850	79	Tumor	0.95	Seg 6	pre-treatment	clonal	3	Alcoholic liver disease (ALD), Cirrhosis	m	76	126	51894893	35658970	0.001811973	0.023020962	no	3.3	0.001229842	0.000194527	no	yes
C851	79	Tumor	0.95	Seg 7	pre-treatment	clonal	3	Alcoholic liver disease (ALD), Cirrhosis	m	76	126	54792073	36005356	0.00210377	0.029317722	no	0.2	0.001269554	0.000226646	no	no
C677	80	Tumor	0.7	Seg 6	pre-treatment	clonal	4		f	75	126	87155457	57484227	0.002530705	0.038169651	no	2.3	0.000743382	0.001029788	no	yes
C678	80	Tumor	0.3	Seg 7	pre-treatment	clonal	4		f	75	126	90095073	55904692	0.002688349	0.056676149	yes	5.5	0.000954782	0.001270606	yes	no
C679	80	Non-Tumor	NA		pre-treatment		NA		f	75	126	86027085	54250370	0.00070442	0.022358731	no	22.5	0.00140285	0.00128012	no	yes
B702a	81	Non-Tumor	NA		pre-treatment		NA	Alcoholic liver disease (ALD), Hepatitis C, Cirrhosis	m	49	136	53395062	33896662	0.001633779	0.028919882	no	0	0.00140796	0.00011745	no	yes
B702b	81	Tumor	0.9	Right Liver Lobe	pre-treatment		3	Alcoholic liver disease (ALD), Hepatitis C, Cirrhosis	m	49	136	48477875	30148567	0.011579853	0.033526194	no	0	0.001314751	0.000133057	no	yes
D358	82	Non-Tumor	NA		pre-treatment		NA	Alcoholic liver disease (ALD), Non-alcoholic liver disease (NAFLD)	m	86	126	59701023	37216669	0.000446919	0.025808952	no	0	0.001282679	3.40E-05	no	yes
D359	82	Tumor	0.9	Right Liver Lobe	pre-treatment	clonal	2	Alcoholic liver disease (ALD), Non-alcoholic liver disease (NAFLD)	m	86	126	75822852	48101678	0.001631218	0.037204408	no	0.5	0.001284033	0.000224296	no	yes
D360	82	Tumor	0.7		pre-treatment	clonal	3	Alcoholic liver disease (ALD), Non-alcoholic liver disease (NAFLD)	m	86	126	39073030	26932109	0.002315999	0.028861316	no	0.1	0.001163448	9.16E-05	no	no
C637	83	Non-Tumor	NA		pre-treatment		NA	Alcoholic liver disease (ALD), Cirrhosis	m	68	126	52057517	36486001	0.000473213	0.025769908	no	0	0.001328955	0.000144833	no	yes
C638	83	Tumor	0.95	Seg 6	pre-treatment		2	Alcoholic liver disease (ALD), Cirrhosis	m	68	126	45072711	32464092	0.000635278	0.025340632	no	0.1	0.001268428	6.41E-05	no	yes
B741a	84	Non-Tumor	NA		pre-treatment		NA	Cirrhosis, Hepatitis C	m	87	126	44595793	32510734	0.00071401	0.02610842	no	0.2	0.001295463	0.000438212	no	yes
B741b	84	Tumor	1		pre-treatment		2	Cirrhosis, Hepatitis C	m	87	126	55616769	40996029	0.001196259	0.03136793	no	0	0.001347023	0.000337207	no	yes
B744a	85	Non-Tumor	NA		pre-treatment		NA	Cirrhosis, Hepatitis C	m	69	126	54409267	37262141	0.000597861	0.021587756	no	0.1	0.001356246	0.000144051	no	yes
B744b	85	Tumor	1		pre-treatment		2	Cirrhosis, Hepatitis C	m	69	126	50219659	34518165	0.001053306	0.024314754	no	0	0.001361432	0.000134789	no	yes
B763a	86	Non-Tumor	NA		pre-treatment		NA	Alcoholic liver disease (ALD), Cirrhosis	m	59	136	50329637	29735510	0.005749864	0.025330231	no	0.1	0.001389309	0.000130595	no	yes
B763b	86	Tumor	0.7	Seg 8	pre-treatment		4	Alcoholic liver disease (ALD), Cirrhosis	m	59	136	52923880	31396693	0.006019071	0.031060779	no	2.8	0.001154772	0.000280283	no	yes
C168a	122	Non-Tumor	NA		pre-treatment		NA	Cirrhosis, Non-alcoholic liver disease (NAFLD)	m	80	136	65291008	41961798	0.001034052	0.027430407	no	0	0.001428322	0.000407695	no	yes
C168b	122	Tumor	0.7	Seg 6	pre-treatment		2	Cirrhosis, Non-alcoholic liver disease (NAFLD)	m	80	136	51655190	32479482	0.001037065	0.024178006	no	0	0.001411301	0.000116812	no	yes
B854a	87	Non-Tumor	NA		pre-treatment		NA	Cirrhosis, Hepatitis C	m	77	136	58247747	32762859	0.00180532	0.025942474	no	0	0.001348343	0.000184185	no	yes
B854b	87	Tumor	0.8		pre-treatment		3	Cirrhosis, Hepatitis C	m	77	136	49956527	29607151	0.001732733	0.028318165	no	0	0.001307917	0.000281131	no	yes
D155	88	Non-Tumor	NA		pre-treatment		NA	Cirrhosis, Hepatitis B	m	67	126	52215609	39241434	0.000570069	0.026090538	no	0	0.00129449	0.000161886	no	yes
D156	88	Tumor	0.95	Seg 6	pre-treatment		2	Cirrhosis, Hepatitis B	m	67	126	48677229	34585705	0.001026981	0.027836565	no	0.1	0.001170064	0.000265692	no	yes
C006a	89	Non-Tumor	NA		pre-treatment		NA	Alcoholic liver disease (ALD), Cirrhosis	m	74	136	75656791	38373408	0.015811941	0.033655118	no	0.1	0.001420995	0.000216866	no	yes
C006c	89	Tumor	0.95	Seg 8	pre-treatment		3	Alcoholic liver disease (ALD), Cirrhosis	m	74	136	60228228	42865189	0.00181358	0.030790848	no	0	0.001419447	0.000241304	no	yes
C015a	90	Non-Tumor	NA		pre-treatment		NA	Alcoholic liver disease (ALD), Cirrhosis, Hepatitis B	m	47	136	50001518	31985393	0.001813537	0.026580483	no	0.1	0.001382875	0.000177615	no	yes
C015b	90	Tumor	1	Seg 6	pre-treatment		2	Alcoholic liver disease (ALD), Cirrhosis, Hepatitis B	m	47	136	53132087	31725135	0.002926807	0.035579829	no	0	0.001289598	0.00030162	no	yes
C507	91	Non-Tumor	NA		pre-treatment		NA	Hepatitis C	m	54	136	64877601	33681921	0.010775268	0.030344377	no	0	0.001441331	0.000363669	no	yes
C508	91	Tumor	0.7	Seg 6	pre-treatment		2	Hepatitis C	m	54	136	53542364	31162759	0.005794207	0.028266976	no	0	0.001400439	0.000210693	no	yes
D331	123	Non-Tumor	NA		pre-treatment		NA	Alcoholic liver disease (ALD), Non-alcoholic liver disease (NAFLD)	m	72	126	60402519	37459847	0.000420842	0.024486136	no	0.1	0.001260024	3.65E-05	no	yes
D332	123	Tumor	0.9	Left Liver Lobe	pre-treatment		2	Alcoholic liver disease (ALD), Non-alcoholic liver disease (NAFLD)	m	72	126	56961306	36492543	0.000662975	0.025028171	no	0	0.00126119	0	no	yes
C052a	92	Non-Tumor	NA		pre-treatment		NA	Alcoholic liver disease (ALD), Cirrhosis	m	81	126	51964123	36430057	0.000312765	0.02737296	no	0.1	0.001339526	0.000134594	no	yes
C052b	92	Tumor	0.6		pre-treatment		2	Alcoholic liver disease (ALD), Cirrhosis	m	81	126	69656026	46460979	0.000620068	0.025373314	no	0.1	0.001383021	0.000161298	no	yes
D134	94	Non-Tumor	NA	Right Liver Lobe	pre-treatment		NA	Cirrhosis, Hepatitis C	m	57	126	58693732	42988138	0.000593841	0.025919183	no	0	0.001319115	0.00034118	no	yes
D135	94	Tumor	0.8	Left Liver Lobe	pre-treatment	clonal	4	Cirrhosis, Hepatitis C	m	57	126	43537839	32621950	0.002171672	0.036326216	no	0	0.001135048	0.000133052	no	yes
C100a	95	Non-Tumor	NA		pre-treatment		NA	Hepatitis C	f	83	136	58967557	32142411	0.001805693	0.030089911	no	15.5	0.001374183	0.001490472	no	yes
C100b	95	Tumor	0.9		pre-treatment		2	Hepatitis C	f	83	136	47706750	28350821	0.004268265	0.026788132	no	9.9	0.001275719	0.000413249	no	yes
C127a	96	Non-Tumor	NA		pre-treatment		NA	Alcoholic liver disease (ALD), Cirrhosis	m	66	136	50886286	31838919	0.004840713	0.027643263	no	0	0.001367201	0.000184346	no	yes
C127b	96	Tumor	0.95		pre-treatment		2	Alcoholic liver disease (ALD), Cirrhosis	m	66	136	72029954	40698869	0.010684143	0.029268872	no	0	0.001485697	0.00034784	no	yes
C177a	97	Non-Tumor	NA		pre-treatment		NA	Hepatitis B	m	18	136	56245407	36385813	0.015333906	0.033982194	no	0	0.001773862	0.000174459	no	no
C177c	97	Tumor	0.5		pre-treatment		3	Hepatitis B	m	18	136	56020420	14812238	0.017601459	0.108755481	yes	0.1	0.001769122	0.000453432	yes	no
C458a	99	Non-Tumor	NA		pre-treatment		NA	Alcoholic liver disease (ALD), Non-alcoholic liver disease (NAFLD)	f	71	126	46091380	32626653	0.000899767	0.023863415	no	48.1	0.00140374	0.001536688	no	yes
C458b	99	Tumor	0.8	Right Liver Lobe	pre-treatment		2	Alcoholic liver disease (ALD), Non-alcoholic liver disease (NAFLD)	f	71	126	44168734	31780678	0.001183778	0.027113749	no	71	0.001308869	0.000773457	no	yes
C675	101	Non-Tumor	NA		pre-treatment		NA	Alcoholic liver disease (ALD), Cirrhosis	m	64	126	79109447	52406954	0.000239608	0.026636248	no	0.1	0.001473944	0.000131351	no	no
C676	101	Tumor	0.2	Seg 6	pre-treatment		3	Alcoholic liver disease (ALD), Cirrhosis	m	64	126	81398776	45873602	0.007081434	0.109342932	yes	19.8	0.001206317	0.000144325	yes	no
D040	102	Non-Tumor	NA	Seg 7	pre-treatment		NA	Alcoholic liver disease (ALD), Cirrhosis	m	58	126	47552139	34242479	0.00099754	0.029192547	no	0	0.001367891	0.000219034	no	yes
D041	102	Tumor	0.9	Seg 2	pre-treatment		2	Alcoholic liver disease (ALD), Cirrhosis	m	58	126	46176215	33998304	0.00107405	0.028272814	no	0	0.001386218	0.000249906	no	yes
C736	103	Non-Tumor	NA		pre-treatment		NA	Alcoholic liver disease (ALD), Cirrhosis	f	72	126	100851444	66573827	0.000306776	0.02695524	no	41.3	0.001435266	0.000945907	no	yes
C737	103	Tumor	0.8	Seg 4	pre-treatment	not clonal	2	Alcoholic liver disease (ALD), Cirrhosis	f	72	126	85811662	58310372	0.001070263	0.034914147	no	27	0.001291225	0.000333984	no	no
C738	103	Tumor	0.6	Seg 7	pre-treatment	not clonal	3	Alcoholic liver disease (ALD), Cirrhosis	f	72	126	78938981	53142284	0.000782417	0.024276755	no	23.4	0.001350038	0.000255613	no	yes
C846	104	Non-Tumor	NA		pre-treatment		NA	Alcoholic liver disease (ALD), Cirrhosis	m	54	126	52480163	36675308	0.000499836	0.02637157	no	0	0.001347522	9.67E-05	no	yes
C847	104	Tumor	0.8	Seg 6	pre-treatment		1	Alcoholic liver disease (ALD), Cirrhosis	m	54	126	51276798	37017469	0.000436722	0.019835995	no	0	0.001325186	0.000233902	no	yes
C936	105	Non-Tumor	NA		pre-treatment		NA	Cirrhosis, Hepatitis B, Non-alcoholic liver disease (NAFLD)	m	70	126	61117862	42242238	0.000917111	0.022382367	no	0	0.001305688	0.00012299	no	yes
C937	105	Tumor	1	Seg 7	pre-treatment		2	Cirrhosis, Hepatitis B, Non-alcoholic liver disease (NAFLD)	m	70	126	46710006	31552985	0.001703722	0.022628869	no	1.2	0.001271222	0.000152195	no	yes
C957	106	Non-Tumor	NA		pre-treatment	clonal	NA	Cirrhosis, Hepatitis C, Alcoholic liver disease (ALD)	m	53	126	50478901	33053459	0.000530702	0.018402669	no	0.1	0.001298061	3.71E-05	no	yes
C958	106	Tumor	0.4	Right Portal Vein	pre-treatment	clonal	3	Cirrhosis, Hepatitis C, Alcoholic liver disease (ALD)	m	53	126	53792148	38489852	0.001207584	0.026441094	no	0.1	0.001274323	0.000203224	no	yes
C965	106	Tumor	0.5	Seg 7	pre-treatment		3	Cirrhosis, Hepatitis C, Alcoholic liver disease (ALD)	m	53	126	57321277	39693028	0.001693363	0.02660533	no	0	0.001247926	0.000178241	no	no
C987	107	Non-Tumor	NA		pre-treatment		NA	Alcoholic liver disease (ALD), Cirrhosis	m	78	126	47573603	33764287	0.000413604	0.011584017	no	0	0.00141163	0.000147183	no	yes
C988	107	Tumor	0.8	Seg 5	pre-treatment		2	Alcoholic liver disease (ALD), Cirrhosis	m	78	126	46080717	32090164	0.00097015	0.023436727	no	0	0.001264586	2.76E-05	no	yes
C941	108	Non-Tumor	NA		pre-treatment		NA	Cirrhosis, Non-alcoholic liver disease (NAFLD)	m	76	126	43393856	31010386	0.000444731	0.021364958	no	0	0.001317709	3.63E-05	no	yes
C942	108	Tumor	0.7	Left Liver Lobe	pre-treatment		3	Cirrhosis, Non-alcoholic liver disease (NAFLD)	m	76	126	53278381	37236985	0.000534076	0.016957074	no	0	0.001224805	0.000250229	no	yes
C943	108	Tumor	0.7	Left Portal Vein	pre-treatment	clonal	3	Cirrhosis, Non-alcoholic liver disease (NAFLD)	m	76	126	50886570	34399617	0.001040867	0.099585435	yes	0	0.001217699	0.000248986	yes	no
C970	109	Non-Tumor	NA		pre-treatment		NA	Hepatitis C, Cirrhosis	m	72	126	48785000	36476725	0.000573095	0.026153721	no	0	0.00143649	0.000240394	no	yes
C972	109	Tumor	0.8	Seg 7	pre-treatment		2	Hepatitis C, Cirrhosis	m	72	126	79178633	60029575	0.001004456	0.032928805	no	0	0.001472839	0.00020565	no	yes
D095	110	Non-Tumor	NA		pre-treatment		NA	Alcoholic liver disease (ALD)	m	75	126	50233527	37246988	0.000888457	0.028623404	no	0.1	0.001387017	0.000204799	no	yes
D096	110	Tumor	0.3		pre-treatment		4	Alcoholic liver disease (ALD)	m	75	126	63359961	45082676	0.003138689	0.070328633	yes	0.1	0.001622425	0.000471553	yes	no
D097	110	Tumor	0.3		pre-treatment		4	Alcoholic liver disease (ALD)	m	75	126	43774890	31825791	0.0031524	0.039190915	no	0.1	0.001520914	0.000550424	no	no
D098	110	Tumor	0.3		pre-treatment		4	Alcoholic liver disease (ALD)	m	75	126	48826029	34567984	0.002965763	0.04348329	no	0	0.001531667	0.00045581	no	yes
D103	110	Tumor	NA		pre-treatment, after resection		4	Alcoholic liver disease (ALD)	m	75	126	43984077	30734095	0.003744833	0.09966009	yes	0.1	0.00150817	0.000381934	yes	no
D104	110	Tumor	NA		pre-treatment, after resection		4	Alcoholic liver disease (ALD)	m	75	126	50544947	37606645	0.002854144	0.032309307	no	0.1	0.00162491	0.000485653	no	no
D105	110	Tumor	NA		pre-treatment, after resection		4	Alcoholic liver disease (ALD)	m	75	126	51441909	36058577	0.004580208	0.256980189	yes	0.2	0.001533997	0.000382755	yes	no
D106	110	Tumor	NA		pre-treatment, after resection		4	Alcoholic liver disease (ALD)	m	75	126	49083516	34644889	0.002526846	0.045824684	no	0.1	0.00144936	0.000326356	no	no
D175	124	Non-Tumor	NA	Seg 7	pre-treatment		NA		m	79	126	53739572	35693575	0.000373414	0.022157902	no	0.1	0.001278801	8.11E-05	no	yes
D176	124	Tumor	0.95	Seg 6	pre-treatment		2		m	79	126	61592785	42550802	0.000717207	0.030272235	no	0.1	0.001261183	0.000154525	no	yes
D146	111	Non-Tumor	NA		pre-treatment		NA	Hepatitis B	m	68	126	54926646	38856260	0.00051855	0.026239946	no	0.1	0.001355943	0.000230597	no	yes
D147	111	Tumor	0.8	Seg 5	pre-treatment		2	Hepatitis B	m	68	126	44911240	32006529	0.000901862	0.027372583	no	0	0.001342174	0.000184094	no	yes
D587	112	Non-Tumor	NA		pre-treatment		NA	Alcoholic liver disease (ALD)	m	85	126	47641721	35211565	0.000504062	0.023528254	no	0	0.001318758	0.000239014	no	yes
D588	112	Tumor	0.95		pre-treatment		2	Alcoholic liver disease (ALD)	m	85	126	44182378	32716733	0.000984328	0.022636736	no	0	0.001222589	0.000205393	no	yes
D589	112	Tumor	0.8		pre-treatment		2	Alcoholic liver disease (ALD)	m	85	126	46011855	33193325	0.001209217	0.022418368	no	0	0.001234248	0.000162531	no	no
D267	125	Non-Tumor	NA		pre-treatment		NA	Cirrhosis, Non-alcoholic liver disease (NAFLD), Alcoholic liver disease (ALD)	m	70	126	59137398	37181871	0.000533146	0.02621074	no	0	0.001279921	6.02E-05	no	yes
D268	125	Tumor	0.95	Seg 7	pre-treatment		2	Cirrhosis, Non-alcoholic liver disease (NAFLD), Alcoholic liver disease (ALD)	m	70	126	58635731	38275427	0.000853735	0.026377834	no	0	0.001266505	4.95E-05	no	yes
D314	113	Non-Tumor	NA		pre-treatment		NA	Non-alcoholic liver disease (NAFLD)	m	84	126	35106968	23162454	0.003293114	0.025587611	no	0	0.001274671	5.09E-05	no	yes
D315	113	Tumor	0.95	Left Liver Lobe	pre-treatment	clonal	2	Non-alcoholic liver disease (NAFLD)	m	84	126	42591274	31011933	0.001979103	0.026432255	no	0	0.001317114	0.00015786	no	no
D316	113	Tumor	0.4	Left Liver Lobe	pre-treatment	clonal	2	Non-alcoholic liver disease (NAFLD)	m	84	126	45271192	33137658	0.001635764	0.027040262	no	0	0.001303421	0.000222239	no	yes
D323	114	Non-Tumor	NA		pre-treatment		NA	Hepatitis C, Cirrhosis	m	58	126	57583699	36290623	0.000829512	0.026166311	no	1	0.001281536	7.94E-05	no	yes
D324	114	Tumor	0.7	lesion I	pre-treatment	not clonal	3	Hepatitis C, Cirrhosis	m	58	126	66734175	40090301	0.001903155	0.031749128	no	0.7	0.000956363	0.000236967	no	no
D325	114	Tumor	0.7	lesion II	pre-treatment	not clonal	4	Hepatitis C, Cirrhosis	m	58	126	39110058	28668645	0.001453378	0.025532548	no	0.1	0.001311238	6.59E-05	no	yes
