## Supplementary Table 2 for "LncRNA analyses reveal increased levels of non-coding centromeric transcripts in hepatocellular carcinoma"

CellType	GeneName	GeneID
hepatocytes	ALB	ENSG00000163631
hepatocytes	ARG1	ENSG00000118520
hepatocytes	AFP	ENSG00000081051
hepatocytes	PCK1	ENSG00000124253
hepatocytes	BCHE	ENSG00000114200
cholangiocytes	KRT19	ENSG00000171345
cholangiocytes	EPCAM	ENSG00000119888
cholangiocytes	FXYD2	ENSG00000137731
endothelial cells	CALCRL	ENSG00000064989
endothelial cells	VWF	ENSG00000110799
stellate cells	ACTA2	ENSG00000107796
stellate cells	COL1A1	ENSG00000108821
stellate cells	COL1A2	ENSG00000164692
macrophages	CD68	ENSG00000129226
Kupffer cells	MARCO	ENSG00000019169
alpha/beta T cells	PTPRC	ENSG00000081237
alpha/beta T cells	CD2	ENSG00000116824
alpha/beta T cells	CD3D	ENSG00000167286
alpha/beta T cells	TRAC	ENSG00000277734
gamma/delta T cells	IL7R	ENSG00000168685
gamma/delta T cells	KLRB1	ENSG00000111796
gamma/delta T cells	NKG7	ENSG00000105374
gamma/delta T cells	FCGR3A	ENSG00000203747
NK cells	GZMA	ENSG00000145649
NK cells	GZMB	ENSG00000100453
NK cells	GZMK	ENSG00000113088
NK cells	PRF1	ENSG00000180644
plasma B cells	CD79A	ENSG00000105369
plasma B cells	CD79B	ENSG00000007312
plasma B cells	CD27	ENSG00000139193
plasma B cells	IGHG1	ENSG00000211896
mature B cells	MS4A1	ENSG00000156738
mature B cells	LTB	ENSG00000227507
mature B cells	CD52	ENSG00000169442
mature B cells	IGHD	ENSG00000211898
