## Supplementary Table 8 for "LncRNA analyses reveal increased levels of non-coding centromeric transcripts in hepatocellular carcinoma"

GeneID	GeneName	Log2FoldChange.Tumor_vs_NonTumor	FDR.Tumor_vs_NonTumor	Log2FoldChange.EdmondsonGrade	FDR.EdmondsonGrade
ENSG00000117724	CENPF	2.24403364770617	2.90518309740287e-64	1.10418651492891	1.43774504774512e-05
ENSG00000102384	CENPI	1.52291158335917	1.49640275732151e-38	0.8505716149737	0.000227564849591538
ENSG00000115163	CENPA	2.29647281114159	4.17594430820016e-38	1.51553850947407	8.40021564279635e-07
ENSG00000138778	CENPE	1.35558514596435	9.14251820960257e-37	0.826910913502221	0.000218226832345623
ENSG00000120334	CENPL	1.19431109841392	5.20426164083001e-36	0.532052685532342	0.00439182140428169
ENSG00000203760	CENPW	1.35529512418093	2.43293203075904e-29	1.20947080049909	3.4494112909002e-06
ENSG00000100162	CENPM	1.56881274736011	1.9024903706896e-26	0.988948447809	0.000219258379919302
ENSG00000153044	CENPH	0.989561639913736	8.5773605771743e-24	0.827251772650663	1.82445578753313e-05
ENSG00000149503	INCENP	0.719818111548764	1.09054177563299e-21	0.587790849834825	0.000127375626547501
ENSG00000151725	CENPU	1.04394813471625	6.42584263347159e-21	0.358562768867801	0.107340107084719
ENSG00000151849	CENPJ	0.661396169921429	3.28771572160564e-20	0.713775842543929	2.10946220254437e-06
ENSG00000123219	CENPK	0.958600621960649	9.45923866678309e-18	0.948779375753411	4.1667820053949e-06
ENSG00000188312	CENPP	0.612211608159147	3.17369546811642e-16	0.223120658229828	0.220173464267841
ENSG00000031691	CENPQ	0.637060932861787	9.20015538254218e-16	0.489884416421995	0.00540457531927257
ENSG00000166582	CENPV	0.615288823626564	9.99474918469141e-15	-0.189085201247046	0.287077362395805
ENSG00000169689	CENPX	0.715567389992951	4.13208888949401e-14	-0.321013005127393	0.132479099069771
ENSG00000145241	CENPC	-0.342003255138247	1.26258663909281e-12	-0.276828980534647	0.00869112997192001
ENSG00000125817	CENPB	0.313556358998358	1.91879580241263e-10	-0.00285524424173527	0.98892601488178
ENSG00000138092	CENPO	0.49715063128823	9.2442694794282e-08	0.864128022308002	3.09350955892222e-05
ENSG00000166451	CENPN	0.351491798479723	2.03617284442275e-07	0.221169699179054	0.207001336381378
ENSG00000102901	CENPT	0.181461348064554	0.000176983578503272	0.207492740006384	0.101332368820432
ENSG00000175279	CENPS	-0.00445166790500011	0.947702574742032	0.0163324108430527	0.942046810612408
ENSG00000224109	CENPVL3	0.0124070445428367	NA	0.0601655123157512	NA
ENSG00000223591	CENPVL1	0.0249521379873696	NA	0.151317382626042	0.744917479058663
ENSG00000283093	CENPVL2	0.0249521379873696	NA	0.151317382626042	0.744917479058663
